# Wikidata as a FAIR knowledge graph for the life sciences

**DOI:** 10.1101/799684

**Authors:** Andra Waagmeester, Gregory Stupp, Sebastian Burgstaller-Muehlbacher, Benjamin M. Good, Malachi Griffith, Obi Griffith, Kristina Hanspers, Henning Hermjakob, Toby S. Hudson, Kevin Hybiske, Sarah M. Keating, Magnus Manske, Michael Mayers, Daniel Mietchen, Elvira Mitraka, Alexander R. Pico, Timothy Putman, Anders Riutta, Núria Queralt-Rosinach, Lynn M. Schriml, Thomas Shafee, Denise Slenter, Ralf Stephan, Katherine Thornton, Ginger Tsueng, Roger Tu, Sabah Ul-Hasan, Egon Willighagen, Chunlei Wu, Andrew I. Su

**Author notes:** equal contributions (Andra Waagmeester, Gregory Stupp).

## Abstract

Wikidata is a community-maintained knowledge base that epitomizes the FAIR principles of Findability, Accessibility, Interoperability, and Reusability. Here, we describe the breadth and depth of biomedical knowledge contained within Wikidata, assembled from primary knowledge repositories on genomics, proteomics, genetic variants, pathways, chemical compounds, and diseases. We built a collection of open-source tools that simplify the addition and synchronization of Wikidata with source databases. We furthermore demonstrate several use cases of how the continuously updated, crowd-contributed knowledge in Wikidata can be mined. These use cases cover a diverse cross section of biomedical analyses, from crowdsourced curation of biomedical ontologies, to phenotype-based diagnosis of disease, to drug repurposing.
