## Supplemental Table 1 for "Wikidata as a FAIR knowledge graph for the life sciences"

subject_type_name	subject_type_qid	property_name	property_pid	reference_name	reference_id	count
Any	Any	ortholog	P684	GeneDB	Q5531047	3317002
Any	Any	biological process	P682	UniProt-GOA	Q28018111	1116820
Any	Any	molecular function	P680	UniProt-GOA	Q28018111	1082136
Any	Any	found in taxon	P703	GeneDB	Q5531047	871047
protein	Q8054	part of	P361	InterPro Release 71.0	Q58943792	743931
Any	Any	cell component	P681	UniProt-GOA	Q28018111	720280
Any	Any	found in taxon	P703	NCBI Gene	Q20641742	640435
protein	Q8054	has part	P527	InterPro Release 71.0	Q58943792	626576
Any	Any	encoded by	P702	UniProt	Q905695	536114
Any	Any	found in taxon	P703	UniProt	Q905695	528437
Any	Any	encodes	P688	UniProt	Q905695	492863
Any	Any	chromosome	P1057	GeneDB	Q5531047	445046
Any	Any	encodes	P688	GeneDB	Q5531047	415093
Any	Any	encoded by	P702	GeneDB	Q5531047	395436
Any	Any	regulates (molecular biology)	P128	MiRTarBase	Q6826951	316499
Any	Any	ortholog	P684	HomoloGene build68	Q20976936	283339
Any	Any	biological process	P682	Phylogenetic-based propagation of functional annotations within the Gene Ontology consortium	Q34211397	125475
Any	Any	found in taxon	P703	ensembl Release 98	Q71033229	114607
Any	Any	chromosome	P1057	ensembl Release 98	Q71033229	108768
Any	Any	found in taxon	P703	Cellosaurus release 26	Q53439980	108376
Any	Any	molecular function	P680	Phylogenetic-based propagation of functional annotations within the Gene Ontology consortium	Q34211397	107994
Any	Any	cell component	P681	Phylogenetic-based propagation of functional annotations within the Gene Ontology consortium	Q34211397	96198
biological process	Q2996394	subclass of	P279	Gene Ontology release 2019-10-07	Q70472376	56872
Any	Any	encodes	P688	NCBI Gene	Q20641742	43240
biological process	Q2996394	has part	P527	Reactome	Q2134522	41794
biological pathway	Q4915012	has part	P527	WikiPathways	Q7999828	36445
biological process	Q2996394	instance of	P31	Gene Ontology release 2019-10-07	Q70472376	29456
protein family	Q417841	InterPro ID	P2926	InterPro Release 71.0	Q58943792	21517
biological pathway	Q4915012	has part	P527	Reactome	Q2134522	14676
molecular function	Q14860489	subclass of	P279	Gene Ontology release 2019-10-07	Q70472376	13548
biological process	Q2996394	instance of	P31	Reactome	Q2134522	12306
biological process	Q2996394	part of	P361	Reactome	Q2134522	11828
disease	Q12136	subclass of	P279	Disease Ontology release 2019-05-13	Q63859901	11515
molecular function	Q14860489	Gene Ontology ID	P686	Gene Ontology release 2019-10-07	Q70472376	11087
disease	Q12136	UMLS CUI	P2892	Monarch Disease Ontology release 2018-06-29sonu	Q55345445	10200
disease	Q12136	MonDO ID	P5270	Monarch Disease Ontology release 2018-06-29sonu	Q55345445	9527
protein domain	Q898273	InterPro ID	P2926	InterPro Release 71.0	Q58943792	9283
disease	Q12136	instance of	P31	Disease Ontology release 2019-05-13	Q63859901	9232
chemical compound	Q11173	subject has role	P2868	Medical Subject Headings	Q199897	8954
disease	Q12136	subclass of	P279	Monarch Disease Ontology release 2018-06-29sonu	Q55345445	8153
protein family	Q417841	has part	P527	InterPro Release 71.0	Q58943792	7731
disease	Q12136	Disease Ontology ID	P699	Monarch Disease Ontology release 2018-06-29sonu	Q55345445	7425
disease	Q12136	Disease Ontology ID	P699	Disease Ontology release 2018-07-05	Q55451031	6267
protein domain	Q898273	part of	P361	InterPro Release 71.0	Q58943792	6203
disease	Q12136	UMLS CUI	P2892	Disease Ontology release 2019-05-13	Q63859901	5892
disease	Q12136	Disease Ontology ID	P699	Disease Ontology release 2019-05-13	Q63859901	5654
disease	Q12136	ICD-10-CM	P4229	Monarch Disease Ontology release 2018-06-29sonu	Q55345445	5578
biological process	Q2996394	part of	P361	Gene Ontology release 2019-10-07	Q70472376	5360
biological process	Q2996394	has part	P527	Gene Ontology release 2019-11-16	Q75154902	5294
Any	Any	genetic association	P2293	UniProt	Q905695	5061
protein family	Q417841	subclass of	P279	InterPro Release 71.0	Q58943792	5045
disease	Q12136	OMIM ID	P492	Monarch Disease Ontology release 2018-06-29sonu	Q55345445	4881
disease	Q12136	UMLS CUI	P2892	Disease Ontology release 2018-07-05	Q55451031	4802
cellular component	Q5058355	subclass of	P279	Gene Ontology release 2019-10-07	Q70472376	4732
Any	Any	genetic association	P2293	Phenocarta	Q22330995	4444
cellular component	Q5058355	Gene Ontology ID	P686	Gene Ontology release 2019-10-07	Q70472376	4182
disease	Q12136	Orphanet ID	P1550	Monarch Disease Ontology release 2018-06-29sonu	Q55345445	4141
protein	Q8054	physically interacts with	P129	IUPHAR/BPS Guide to PHARMACOLOGY	Q17091219	4026
medication	Q12140	PDB structure ID	P638	Protein Data Bank	Q766195	3792
disease	Q12136	Disease Ontology ID	P699	Disease Ontology release 2019-08-22	Q66796044	3640
disease	Q12136	MeSH descriptor ID	P486	Monarch Disease Ontology release 2018-06-29sonu	Q55345445	3597
Any	Any	medical condition treated	P2175	NDF-RT	Q21008030	3524
Any	Any	drug used for treatment	P2176	NDF-RT	Q21008030	3517
medication	Q12140	subject has role	P2868	Medical Subject Headings	Q199897	3343
biological pathway	Q4915012	instance of	P31	Reactome	Q2134522	3230
disease	Q12136	OMIM ID	P492	Disease Ontology release 2019-08-22	Q66796044	3143
disease	Q12136	ICD-10-CM	P4229	Disease Ontology release 2019-05-13	Q63859901	2862
chemical compound	Q11173	part of	P361	Gene Ontology release 2019-11-16	Q75154902	2842
disease	Q12136	instance of	P31	Monarch Disease Ontology release 2018-06-29sonu	Q55345445	2774
Any	Any	medical condition treated	P2175	Drug Indications Extracted from FAERS	Q56863002	2276
Any	Any	drug used for treatment	P2176	Drug Indications Extracted from FAERS	Q56863002	2268
disease	Q12136	Freebase ID	P646	Freebase Data Dumps	Q15241312	2258
medication	Q12140	ChemSpider ID	P661	ChemSpider	Q2311683	2251
medication	Q12140	ChEMBL ID	P592	ChEMBL	Q6120337	2244
medication	Q12140	DrugBank ID	P715	DrugBank	Q1122544	2234
biological pathway	Q4915012	part of	P361	Reactome	Q2134522	2200
cellular component	Q5058355	part of	P361	Gene Ontology release 2019-10-07	Q70472376	2177
medication	Q12140	PubChem CID	P662	PubChem	Q278487	2172
medication	Q12140	InChIKey	P235	PubChem	Q278487	2141
medication	Q12140	UNII	P652	Unique Ingredient Identifier	Q6593799	2116
medication	Q12140	InChI	P234	PubChem	Q278487	2082
medication	Q12140	CAS Registry Number	P231	Unique Ingredient Identifier	Q6593799	2070
disease	Q12136	OMIM ID	P492	Disease Ontology release 2018-07-05	Q55451031	2047
medication	Q12140	ATC code	P267	DrugBank	Q1122544	2031
supersecondary structure	Q7644128	part of	P361	InterPro Release 71.0	Q58943792	1779
medication	Q12140	KEGG ID	P665	ChEBI	Q902623	1774
Any	Any	biological variant of	P3433	CIViC database	Q27612411	1766
Any	Any	significant drug interaction	P769	High-priority drug–drug interactions for use in electronic health records	Q17505343	1754
medication	Q12140	DSSTOX substance identifier	P3117	Mapping file of InChIStrings, InChIKeys and DTXSIDs for the EPA CompTox Dashboard	Q28061352	1751
protein domain	Q898273	subclass of	P279	InterPro Release 71.0	Q58943792	1744
medication	Q12140	ECHA InfoCard ID	P2566	ECHA InfoCard database	Q59911453	1735
medication	Q12140	RxNorm ID	P3345	Unique Ingredient Identifier	Q6593799	1732
gene	Q7187	part of	P361	The Listeria transcriptional landscape from saprophytism to virulence.	Q28131414	1693
disease	Q12136	MeSH descriptor ID	P486	Disease Ontology release 2018-07-05	Q55451031	1689
Any	Any	has active ingredient	P3781	RxNorm	Q7383767	1659
disease	Q12136	MeSH descriptor ID	P486	Disease Ontology release 2019-05-13	Q63859901	1584
Any	Any	active ingredient in	P3780	RxNorm	Q7383767	1543
medication	Q12140	Freebase ID	P646	Freebase Data Dumps	Q15241312	1470
protein domain	Q898273	InterPro ID	P2926	InterPro release 77.0	Q81384305	1405
medication	Q12140	ChEBI ID	P683	ChEMBL	Q6120337	1367
disease	Q12136	ICD-10-CM	P4229	Disease Ontology release 2019-08-22	Q66796044	1318
Any	Any	therapeutic area	P4044	European Medicines Agency	Q130146	1311
molecular function	Q14860489	has part	P527	Gene Ontology release 2019-11-16	Q75154902	1276
disease	Q12136	OMIM ID	P492	Disease Ontology release 2019-05-13	Q63859901	1256
pharmaceutical product	Q28885102	RxNorm ID	P3345	OpenFDA	Q22907487	1253
medication	Q12140	Reaxys registry number	P1579	ChEBI	Q902623	1243
medication	Q12140	Guide to Pharmacology Ligand ID	P595	IUPHAR/BPS Guide to PHARMACOLOGY	Q17091219	1224
medication	Q12140	NDF-RT ID	P2115	Unique Ingredient Identifier	Q6593799	1205
medication	Q12140	UMLS CUI	P2892	Unique Ingredient Identifier	Q6593799	1196
disease	Q12136	UMLS CUI	P2892	Human Phenotype Ontology release 2018-03-08	Q57084043	1171
disease	Q12136	GARD rare disease ID	P4317	Monarch Disease Ontology release 2018-06-29sonu	Q55345445	1140
molecular function	Q14860489	part of	P361	Gene Ontology release 2019-10-07	Q70472376	1081
disease	Q12136	Orphanet ID	P1550	Disease Ontology release 2019-08-22	Q66796044	1072
medication	Q12140	EC number	P232	Unique Ingredient Identifier	Q6593799	1040
disease	Q12136	Human Phenotype Ontology ID	P3841	Human Phenotype Ontology release 2018-03-08	Q57084043	1009
chemical compound	Q11173	subject has role	P2868	NDF-RT	Q21008030	936
Any	Any	anatomical location	P927	Disease Ontology release 2019-05-13	Q63859901	931
protein domain	Q898273	has part	P527	InterPro Release 71.0	Q58943792	895
disease	Q12136	GARD rare disease ID	P4317	Disease Ontology release 2019-05-13	Q63859901	891
medication	Q12140	subject has role	P2868	NDF-RT	Q21008030	880
Any	Any	medical condition treated	P2175	Inxight: Drugs Database	Q57664317	839
medication	Q12140	MeSH descriptor ID	P486	Medical Subject Headings	Q199897	829
Any	Any	drug used for treatment	P2176	Inxight: Drugs Database	Q57664317	756
biological pathway	Q4915012	instance of	P31	WikiPathways	Q7999828	754
disease	Q12136	Quora topic ID	P3417	Quora	Q51711	736
medication	Q12140	EC number	P232	ECHA InfoCard database	Q59911453	689
disease	Q12136	GARD rare disease ID	P4317	Disease Ontology release 2019-08-22	Q66796044	687
supersecondary structure	Q7644128	InterPro ID	P2926	InterPro Release 71.0	Q58943792	687
Any	Any	genetic association	P2293	Novel genetic loci identified for the pathophysiology of childhood obesity in the Hispanic population	Q21133795	678
protein	Q8054	physically interacts with	P129	Global Mapping of the Inc-Human Interactome Reveals that Retromer Restricts Chlamydia Infection.	Q37840078	661
sequence variant	Q15304597	CIViC variant ID	P3329	CIViC database	Q27612411	654
disease	Q12136	Orphanet ID	P1550	Disease Ontology release 2018-07-05	Q55451031	645
disease	Q12136	MeSH descriptor ID	P486	Human Phenotype Ontology release 2018-03-08	Q57084043	626
gene	Q7187	part of	P361	WikiGenomes	Q26489220	621
gene	Q7187	part of	P361	The transcriptional landscape of Chlamydia pneumoniae	Q27825840	611
medication	Q12140	NDF-RT ID	P2115	NDF-RT	Q21008030	601
disease	Q12136	UMLS CUI	P2892	Disease Ontology release 2019-08-22	Q66796044	585
Any	Any	genetic association	P2293	ClinGen	Q64403342	521
protein family	Q417841	subclass of	P279	InterPro release 77.0	Q81384305	506
